# LRRK2 regulates synaptic function through modulation of actin cytoskeletal dynamics

**DOI:** 10.1101/2022.10.31.514622

**Authors:** Giulia Tombesi, Shiva Kompella, Giulia Favetta, Chuyu Chen, Marta Ornaghi, Yibo Zhao, Ester Morosin, Martina Sevegnani, Adriano Lama, Antonella Marte, Ilaria Battisti, Lucia Iannotta, Nicoletta Plotegher, Laura Civiero, Franco Onofri, Britta J Eickholt, Giovanni Piccoli, Giorgio Arrigoni, Dayne Beccano-Kelly, Claudia Manzoni, Loukia Parisiadou, Elisa Greggio

## Abstract

Parkinson’s disease (PD) is a multisystemic disorder that manifests through motor and non-motor symptoms. Motor dysfunction is the most debilitating and it is caused by the degeneration of dopamine-producing neurons in the substantia nigra pars compacta (SNpc). Increasing evidence suggests that synapse dysfunction precedes neuronal loss by years. Still, early synaptic alterations in PD remain poorly understood.

Here we integrate literature meta-analysis, proteomics and phosphoproteomics with biochemical, imaging and electrophysiological measurements in neurons and brains from knockout and knockin *Lrrk2* mouse models, as well as human iPSC-derived neurons lacking LRRK2. We demonstrate that phosphorylation of LRRK2 at Ser935 and of RAB proteins is induced by brain-derived neurotrophic factor (BDNF) stimulation in differentiated SH-SY5Y cells and primary mouse neurons. Affinity-purification coupled with mass spectrometry (AP-MS/MS) revealed a significant remodelling of the LRRK2 interactome following BDNF treatment, with enhanced association of LRRK2 to a network of actin cytoskeleton-related proteins. Gene-ontology analyses of both literature-curated LRRK2 interactors and phospho-proteome from striatal tissues with elevated LRRK2 activity (G2019S knockin mice) highlight synapse-actin remodelling as major affected pathways.

We further observed that loss of LRRK2 impairs BDNF signaling and alters postsynaptic density architecture. One month-old *Lrrk2* knockout mice display structural alterations in dendritic protrusions, a phenotype that normalizes with age. In human iPSC-derived neurons, BDNF enhances the frequency of miniature excitatory post-synaptic currents (mEPSC) in wild-type cells, an effect that is abolished in the absence of LRRK2.

Taken together, our study discloses a critical role of LRRK2 in BDNF-dependent synaptic modulation and identifies the synaptic actin cytoskeleton as a convergent site of LRRK2-associated pathophysiological processes in PD.
