## Supplementary table 2 for "LRRK2 regulates synaptic function through modulation of actin cytoskeletal dynamics"

### Sheet: List
EFHD2
MYL6
LIMA1
TBC1D22B
LRRC47
CAPZA1
CAPZA2
DBN1
GNAI2
HSPA4
ACTG2
RUVBL2
MRGBP
EMD
RAB1A
DIAPH1
ABLIM1
ACTB
ACTG1
CLTC
TPM3
EEF1D
ACTR2
ARPC4
ARPC2
HSPH1
RAI14
ARPC5
ACTR3
SH3GL2
CYFIP1
MPRIP
SH3GL1
DNM1
PRKACA
IQGAP1
HSP90AB1
TPM1
PKM
YWHAB
RAC1

### Sheet: semantic classification
			term_name	term_id	adjusted_p_value	negative_log10_of_adjusted_p_value	term_size	query_size	intersection_size	intersections
	Key for semantic classification		meiotic chromosome movement towards spindle pole	GO:0016344	0.0172578	1.76301	3	40	2	ACTR3,ACTR2
	Postsynaptic (Actin) Cytoskeleton		regulation of transepithelial transport	GO:0150111	0.0344742	1.46251	4	40	2	ACTB,ACTG1
	Lamellipodium		postsynaptic actin cytoskeleton organization	GO:0098974	0.00123179	2.90946	10	40	3	ACTB,ACTG1,DBN1
	Synaptic Vesicle		postsynaptic cytoskeleton organization	GO:0099188	0.00225236	2.64736	12	40	3	ACTB,ACTG1,DBN1
	Actin Polymerization/Nucleation		histone H2A acetylation	GO:0043968	0.0155608	1.80797	22	40	3	ACTB,RUVBL2,MRGBP
	DNA Recombination/Repair		positive regulation of lamellipodium assembly	GO:0010592	3.55249e-06	5.44947	29	40	5	ACTR3,CYFIP1,RAC1,ACTR2,ARPC2
	Cell/Neuron Projection		positive regulation of lamellipodium organization	GO:1902745	1.28963e-05	4.88954	37	40	5	ACTR3,CYFIP1,RAC1,ACTR2,ARPC2
			positive regulation of double-strand break repair via homologous recombination	GO:1905168	0.00142287	2.84683	39	40	4	ACTB,RUVBL2,ACTR2,MRGBP
			regulation of lamellipodium assembly	GO:0010591	2.20492e-05	4.65661	41	40	5	ACTR3,CYFIP1,RAC1,ACTR2,ARPC2
			Arp2/3 complex-mediated actin nucleation	GO:0034314	5.19889e-07	6.28409	47	40	6	ARPC5,ACTR3,CYFIP1,ACTR2,ARPC4,ARPC2
			regulation of lamellipodium organization	GO:1902743	8.30448e-05	4.08069	53	40	5	ACTR3,CYFIP1,RAC1,ACTR2,ARPC2
			ruffle organization	GO:0031529	0.00715186	2.14558	58	40	4	TPM1,CYFIP1,RAC1,LIMA1
			actin nucleation	GO:0045010	2.91541e-06	5.5353	62	40	6	ARPC5,ACTR3,CYFIP1,ACTR2,ARPC4,ARPC2
			presynaptic endocytosis	GO:0140238	0.000274125	3.56205	67	40	5	ACTB,SH3GL2,ACTG1,SH3GL1,DNM1
			synaptic vesicle endocytosis	GO:0048488	0.000274125	3.56205	67	40	5	ACTB,SH3GL2,ACTG1,SH3GL1,DNM1
			positive regulation of DNA recombination	GO:0045911	0.0160911	1.79341	71	40	4	ACTB,RUVBL2,ACTR2,MRGBP
			lamellipodium assembly	GO:0030032	7.95136e-06	5.09956	73	40	6	ACTR3,CYFIP1,RAC1,ABLIM1,ACTR2,ARPC2
			regulation of double-strand break repair via homologous recombination	GO:0010569	0.0179763	1.7453	73	40	4	ACTB,RUVBL2,ACTR2,MRGBP
			synaptic vesicle recycling	GO:0036465	1.39011e-05	4.85695	80	40	6	ACTB,SH3GL2,ACTG1,CYFIP1,SH3GL1,DNM1
			positive regulation of double-strand break repair	GO:2000781	0.0344564	1.46273	86	40	4	ACTB,RUVBL2,ACTR2,MRGBP
			lamellipodium organization	GO:0097581	3.03699e-05	4.51756	91	40	6	ACTR3,CYFIP1,RAC1,ABLIM1,ACTR2,ARPC2
			positive regulation of plasma membrane bounded cell projection assembly	GO:0120034	0.00357828	2.44633	112	40	5	ACTR3,CYFIP1,RAC1,ACTR2,ARPC2
			protein depolymerization	GO:0051261	0.00567634	2.24593	123	40	5	SH3GL2,CAPZA1,CAPZA2,LIMA1,SH3GL1
			regulation of actin filament polymerization	GO:0030833	1.36264e-05	4.86562	142	40	7	ARPC5,CYFIP1,CAPZA1,CAPZA2,DBN1,ARPC4,ARPC2
			regulation of actin polymerization or depolymerization	GO:0008064	9.8349e-07	6.00723	161	40	8	ARPC5,CYFIP1,CAPZA1,CAPZA2,DBN1,LIMA1,ARPC4,ARPC2
			regulation of actin filament length	GO:0030832	1.13914e-06	5.94342	164	40	8	ARPC5,CYFIP1,CAPZA1,CAPZA2,DBN1,LIMA1,ARPC4,ARPC2
			actin filament polymerization	GO:0030041	4.61688e-08	7.33565	172	40	9	ARPC5,CYFIP1,RAC1,CAPZA1,CAPZA2,DBN1,DIAPH1,ARPC4,ARPC2
			neuron projection extension	GO:1990138	0.0315677	1.50076	175	40	5	IQGAP1,HSP90AB1,SH3GL2,CYFIP1,DBN1
			synaptic vesicle cycle	GO:0099504	0.00287203	2.54181	196	40	6	ACTB,SH3GL2,ACTG1,CYFIP1,SH3GL1,DNM1
			actin polymerization or depolymerization	GO:0008154	5.55444e-09	8.25536	202	40	10	ARPC5,CYFIP1,RAC1,CAPZA1,CAPZA2,DBN1,LIMA1,DIAPH1,ARPC4,ARPC2
			regulation of protein polymerization	GO:0032271	6.15908e-06	5.21048	203	40	8	ARPC5,CYFIP1,RAC1,CAPZA1,CAPZA2,DBN1,ARPC4,ARPC2
			vesicle-mediated transport in synapse	GO:0099003	0.00517684	2.28594	217	40	6	ACTB,SH3GL2,ACTG1,CYFIP1,SH3GL1,DNM1
			regulation of cell morphogenesis	GO:0022604	0.0159258	1.7979	264	40	6	TPM1,CYFIP1,RAC1,DBN1,DIAPH1,ACTR2
			regulation of actin filament organization	GO:0110053	4.21982e-09	8.37471	276	40	11	TPM1,ARPC5,ACTG1,CYFIP1,RAC1,CAPZA1,CAPZA2,DBN1,LIMA1,ARPC4,ARPC2
			protein polymerization	GO:0051258	3.94973e-06	5.40343	284	40	9	ARPC5,CYFIP1,RAC1,CAPZA1,CAPZA2,DBN1,DIAPH1,ARPC4,ARPC2
			regulation of actin cytoskeleton organization	GO:0032956	3.40697e-09	8.46763	364	40	12	TPM1,IQGAP1,ARPC5,ACTG1,CYFIP1,RAC1,CAPZA1,CAPZA2,DBN1,LIMA1,ARPC4,ARPC2
			regulation of cellular component size	GO:0032535	2.27424e-06	5.64316	373	40	10	ARPC5,HSP90AB1,CYFIP1,RAC1,CAPZA1,CAPZA2,DBN1,LIMA1,ARPC4,ARPC2
			regulation of supramolecular fiber organization	GO:1902903	1.35449e-07	6.86822	381	40	11	TPM1,ARPC5,ACTG1,CYFIP1,RAC1,CAPZA1,CAPZA2,DBN1,LIMA1,ARPC4,ARPC2
			regulation of actin filament-based process	GO:0032970	1.15376e-08	7.93788	404	40	12	TPM1,IQGAP1,ARPC5,ACTG1,CYFIP1,RAC1,CAPZA1,CAPZA2,DBN1,LIMA1,ARPC4,ARPC2
			regulation of protein-containing complex assembly	GO:0043254	0.00135706	2.8674	409	40	8	ARPC5,CYFIP1,RAC1,CAPZA1,CAPZA2,DBN1,ARPC4,ARPC2
			actin filament organization	GO:0007015	9.5732e-14	13.0189	452	40	16	TPM1,ARPC5,ACTR3,ACTG1,CYFIP1,MPRIP,RAC1,CAPZA1,CAPZA2,DBN1,LIMA1,DIAPH1,ACTR2,ARPC4,TPM3,ARPC2
	removed at QC for term size >500		regulation of anatomical structure size	GO:0090066	4.56862e-05	4.34022	511	40	10	ARPC5,HSP90AB1,CYFIP1,RAC1,CAPZA1,CAPZA2,DBN1,LIMA1,ARPC4,ARPC2
	removed at QC for term size >500		regulation of cytoskeleton organization	GO:0051493	9.15337e-10	9.03842	541	40	14	TPM1,IQGAP1,ARPC5,ACTG1,CYFIP1,RAC1,CAPZA1,CLTC,CAPZA2,DBN1,LIMA1,DIAPH1,ARPC4,ARPC2
	removed at QC for term size >500		neuron projection morphogenesis	GO:0048812	0.0344939	1.46226	635	40	8	IQGAP1,HSP90AB1,ACTB,SH3GL2,CYFIP1,RAC1,DBN1,ACTR2
	removed at QC for term size >500		plasma membrane bounded cell projection morphogenesis	GO:0120039	0.0412254	1.38484	651	40	8	IQGAP1,HSP90AB1,ACTB,SH3GL2,CYFIP1,RAC1,DBN1,ACTR2
	removed at QC for term size >500		cell projection morphogenesis	GO:0048858	0.043543	1.36108	656	40	8	IQGAP1,HSP90AB1,ACTB,SH3GL2,CYFIP1,RAC1,DBN1,ACTR2
	removed at QC for term size >500		endocytosis	GO:0006897	0.0454752	1.34223	660	40	8	ACTB,SH3GL2,ACTG1,RAC1,CLTC,RAB1A,SH3GL1,DNM1
	removed at QC for term size >500		actin cytoskeleton organization	GO:0030036	3.41884e-13	12.4661	727	40	18	TPM1,IQGAP1,ARPC5,ACTR3,ACTB,ACTG1,CYFIP1,MPRIP,RAC1,CAPZA1,CAPZA2,DBN1,LIMA1,DIAPH1,ACTR2,ARPC4,TPM3,ARPC2
	removed at QC for term size >500		cellular component morphogenesis	GO:0032989	0.00221674	2.65428	778	40	10	TPM1,IQGAP1,HSP90AB1,ACTB,SH3GL2,ACTG1,CYFIP1,RAC1,DBN1,ACTR2
	removed at QC for term size >500		actin filament-based process	GO:0030029	1.08231e-13	12.9656	813	40	19	TPM1,MYL6,IQGAP1,ARPC5,ACTR3,ACTB,ACTG1,CYFIP1,MPRIP,RAC1,CAPZA1,CAPZA2,DBN1,LIMA1,DIAPH1,ACTR2,ARPC4,TPM3,ARPC2
	removed at QC for term size >500		supramolecular fiber organization	GO:0097435	4.90274e-11	10.3096	814	40	17	TPM1,ARPC5,HSP90AB1,ACTR3,ACTG1,CYFIP1,MPRIP,RAC1,CAPZA1,CAPZA2,DBN1,LIMA1,DIAPH1,ACTR2,ARPC4,TPM3,ARPC2
	removed at QC for term size >500		regulation of cellular component biogenesis	GO:0044087	1.92897e-05	4.71467	955	40	13	TPM1,PRKACA,ARPC5,ACTR3,ACTG1,CYFIP1,RAC1,CAPZA1,CAPZA2,DBN1,ACTR2,ARPC4,ARPC2
	removed at QC for term size >500		cell morphogenesis	GO:0000902	0.0150745	1.82176	965	40	10	TPM1,IQGAP1,HSP90AB1,ACTB,SH3GL2,CYFIP1,RAC1,DBN1,DIAPH1,ACTR2
	removed at QC for term size >500		regulation of organelle organization	GO:0033043	2.63092e-07	6.57989	1189	40	16	TPM1,IQGAP1,ARPC5,ACTB,ACTG1,CYFIP1,RAC1,CAPZA1,CLTC,CAPZA2,DBN1,RUVBL2,LIMA1,DIAPH1,ARPC4,ARPC2
	removed at QC for term size >500		cytoskeleton organization	GO:0007010	5.85969e-10	9.23213	1507	40	20	TPM1,IQGAP1,ARPC5,ACTR3,ACTB,ACTG1,CYFIP1,MPRIP,RAC1,CAPZA1,CLTC,CAPZA2,DBN1,LIMA1,DIAPH1,ABLIM1,ACTR2,ARPC4,TPM3,ARPC2
	removed at QC for term size >500		plasma membrane bounded cell projection organization	GO:0120036	0.0040806	2.38928	1518	40	13	TPM1,IQGAP1,HSP90AB1,ACTR3,ACTB,SH3GL2,CYFIP1,RAC1,DBN1,LIMA1,ABLIM1,ACTR2,ARPC2
	removed at QC for term size >500		cell projection organization	GO:0030030	0.0053714	2.26991	1556	40	13	TPM1,IQGAP1,HSP90AB1,ACTR3,ACTB,SH3GL2,CYFIP1,RAC1,DBN1,LIMA1,ABLIM1,ACTR2,ARPC2
	removed at QC for term size >500		regulation of cellular component organization	GO:0051128	1.67097e-05	4.77703	2365	40	19	TPM1,PRKACA,IQGAP1,ARPC5,ACTR3,ACTB,ACTG1,CYFIP1,RAC1,CAPZA1,CLTC,CAPZA2,DBN1,RUVBL2,LIMA1,DIAPH1,ACTR2,ARPC4,ARPC2
	removed at QC for term size >500		regulation of biological quality	GO:0065008	0.000248795	3.60416	2790	40	19	TPM1,PRKACA,ARPC5,HSP90AB1,ACTB,SH3GL2,ACTG1,CYFIP1,GNAI2,RAC1,CAPZA1,CAPZA2,RAB1A,DBN1,RUVBL2,LIMA1,ACTR2,ARPC4,ARPC2
	removed at QC for term size >500		organelle organization	GO:0006996	2.48989e-08	7.60382	3568	40	26	TPM1,IQGAP1,ARPC5,HSP90AB1,ACTR3,ACTB,ACTG1,CYFIP1,MPRIP,RAC1,CAPZA1,CLTC,CAPZA2,EMD,RAB1A,DBN1,RUVBL2,LIMA1,DIAPH1,ABLIM1,ACTR2,HSPA4,ARPC4,TPM3,DNM1,ARPC2
	removed at QC for term size >500		cellular component assembly	GO:0022607	0.00923745	2.03445	4653	40	22	TPM1,PRKACA,ARPC5,HSP90AB1,ACTR3,ACTB,ACTG1,CYFIP1,RAC1,CAPZA1,CLTC,CAPZA2,RAB1A,DBN1,RUVBL2,LIMA1,DIAPH1,ABLIM1,ACTR2,HSPA4,ARPC4,ARPC2
	removed at QC for term size >500		cellular component biogenesis	GO:0044085	0.0239473	1.62074	4919	40	22	TPM1,PRKACA,ARPC5,HSP90AB1,ACTR3,ACTB,ACTG1,CYFIP1,RAC1,CAPZA1,CLTC,CAPZA2,RAB1A,DBN1,RUVBL2,LIMA1,DIAPH1,ABLIM1,ACTR2,HSPA4,ARPC4,ARPC2
	removed at QC for term size >500		cellular component organization	GO:0016043	0.00381703	2.41827	8056	40	30	TPM1,PRKACA,IQGAP1,ARPC5,HSP90AB1,ACTR3,ACTB,SH3GL2,ACTG1,CYFIP1,MPRIP,RAC1,CAPZA1,CLTC,CAPZA2,EMD,RAB1A,DBN1,RUVBL2,LIMA1,DIAPH1,ABLIM1,ACTR2,HSPA4,MRGBP,SH3GL1,ARPC4,TPM3,DNM1,ARPC2
	removed at QC for term size >500		cellular component organization or biogenesis	GO:0071840	0.00702257	2.1535	8262	40	30	TPM1,PRKACA,IQGAP1,ARPC5,HSP90AB1,ACTR3,ACTB,SH3GL2,ACTG1,CYFIP1,MPRIP,RAC1,CAPZA1,CLTC,CAPZA2,EMD,RAB1A,DBN1,RUVBL2,LIMA1,DIAPH1,ABLIM1,ACTR2,HSPA4,MRGBP,SH3GL1,ARPC4,TPM3,DNM1,ARPC2
